# Hi-GREx: A 3D Genome–Guided Framework for enhancing Gene Expression Prediction Using Hi-C–Selected Distal SNPs

**DOI:** 10.1101/2025.09.26.678794

**Authors:** Ketki Joshi, Min Chen, Zhenyu Xuan

**Author notes:** Corresponding author; Correspondence to Zhenyu Xuan.

## Abstract

Genome-Wide Association Study (GWAS) method has been successfully used to map thousands of loci associated with complex traits, but its ability to reveal the molecular mechanisms altered in complex diseases has been limited due to not including combinations and interactions between markers when predicting a disease. Transcriptome-Wide Association Studies (TWAS) estimate the aggregate effects of multiple genetic variants on complex diseases and represent a promising approach to address the limitations of GWAS. In particular, TWAS provides insights into the functional consequences of disease-associated SNPs by linking them to gene transcription, thereby offering a mechanistic understanding that GWAS alone cannot provide.

However, TWAS associated variants have been annotated with the closest or most biologically relevant candidate gene within arbitrarily defined distances but fails to account for long distance SNPs which can affect many genes and have a widespread impact on regulatory networks. Therefore, there is a need to leverage these observed enrichments and build a method that incorporates both short and long distance-associations between SNPs and complex phenotypes.

Here we present a method which can utilize Hi-C data to capture “informative” long-distance SNPs and aim to improve prediction accuracy of previous TWAS method.

We benchmarked our method on GTEx brain cortex genotype and expression data together with the corresponding Hi-C data. By using the “informative” long distance SNPs selected based on Hi-C, our method improved prediction accuracy of gene expression for 77.4% of the active genes across the entire genome. Particularly, our method can build significant expression models for 18% of genes which were missed by using only short-distance SNPs. Our method has demonstrated the efficiency and importance of utilizing long-distance SNPs in predicting gene expression and can further enhance the power of TWAS methods.
