## Supplemental Data 1 for "Hi-GREx: A 3D Genome–Guided Framework for enhancing Gene Expression Prediction Using Hi-C–Selected Distal SNPs"

### Sheet: Sheet1
Comparison of prediction accuracy across GReX vs Hi-GReX vs S-GREx for AD related genes
Gene_ID	ρ GREx	ρ Hi-GREx	ρ S-GREx	Δp (Hi-GREx-GREx)	Δρ (S-GREx-GREx)
ENSG00000175793	0.22	0.66	0.55	0.44	0.33
ENSG00000203710	0.49	0.69	0.63	0.21	0.15
ENSG00000158417	0.16	0.53	0.43	0.37	0.27
ENSG00000196639	0.29	0.73	0.51	0.44	0.22
ENSG00000163666	0.44	0.7	0.62	0.27	0.18
ENSG00000196549	0.43	0.63	0.6	0.2	0.16
ENSG00000145365	0.4	0.61	0.56	0.21	0.16
ENSG00000204386	0.27	0.53	0.47	0.25	0.19
ENSG00000196735	0.49	0.65	0.63	0.16	0.15
ENSG00000176402	0.5	0.78	0.72	0.28	0.22
ENSG00000221838	0.23	0.57	0.49	0.34	0.26
ENSG00000197093	0.37	0.52	0.55	0.15	0.18
ENSG00000213420	0.48	0.6	0.62	0.12	0.14
ENSG00000147485	0.35	0.62	0.52	0.27	0.17
ENSG00000179526	0.25	0.45	0.4	0.2	0.14
ENSG00000074266	0.47	0.62	0.59	0.14	0.12
ENSG00000137642	0.33	0.54	0.49	0.21	0.16
ENSG00000150048	0.18	0.61	0.55	0.44	0.37
ENSG00000135486	0.25	0.62	0.55	0.36	0.3
ENSG00000213983	0.23	0.52	0.51	0.29	0.28
ENSG00000054654	0.26	0.43	0.39	0.17	0.13
ENSG00000080815	0.2	0.41	0.36	0.21	0.17
ENSG00000184986	0.3	0.42	0.41	0.12	0.11
ENSG00000137845	0.22	0.4	0.38	0.18	0.17
ENSG00000166743	0.38	0.75	0.7	0.37	0.32
ENSG00000154734	0.18	0.41	0.44	0.22	0.25
ENSG00000106351	0.16	0.61	0.54	0.45	0.38
ENSG00000005379	0.19	0.61	0.52	0.42	0.34
ENSG00000157368	0.37	0.63	0.58	0.25	0.21
ENSG00000142192	0.17	0.41	0.36	0.24	0.2
ENSG00000249853	0.33	0.54	0.49	0.21	0.15
ENSG00000138442	0.27	0.48	0.41	0.2	0.13
ENSG00000028528	0.37	0.56	0.54	0.19	0.17
ENSG00000124602	0.37	0.52	0.48	0.15	0.11
ENSG00000127415	0.2	0.34	0.32	0.14	0.12
ENSG00000148429	0.48	0.59	0.61	0.1	0.13
ENSG00000145040	0.29	0.8	0.68	0.51	0.4
ENSG00000165807	0.21	0.67	0.6	0.47	0.4
ENSG00000160951	0.2	0.66	0.53	0.46	0.34
ENSG00000135951	0.19	0.63	0.55	0.45	0.36
ENSG00000170956	0.41	0.85	0.72	0.44	0.31
ENSG00000237877	0.28	0.72	0.61	0.44	0.33
ENSG00000127507	0.26	0.69	0.5	0.43	0.24
ENSG00000066855	0.24	0.66	0.59	0.42	0.35
ENSG00000142039	0.22	0.63	0.53	0.41	0.31
ENSG00000183091	0.34	0.75	0.66	0.41	0.32
ENSG00000256229	0.27	0.68	0.63	0.41	0.36
ENSG00000184402	0.2	0.6	0.54	0.4	0.34
ENSG00000141527	0.33	0.73	0.62	0.4	0.29
ENSG00000164037	0.28	0.68	0.57	0.4	0.29
