## Supplementary material for "Hi-GREx: A 3D Genome–Guided Framework for enhancing Gene Expression Prediction Using Hi-C–Selected Distal SNPs": Results of Gene Ontology (GO) enrichment analysis showing significantly enriched biological processes and molecular functions for the significant gene

ONTOLOGY	ID	Description	GeneRatio	BgRatio	pvalue	p.adjust	qvalue	geneID	Count
BP	GO:0002443	leukocyte mediated immunity	24/200	328/14411	2.77492913170806e-11	8.9130723710463e-08	7.78732743698284e-08	AZGP1/CD84/TREM2/PVR/HLA-DRB5/HLA-DOB/CR1/HLA-DQB1/SPI1/HLA-DQA1/GZMB/C4A/TRAF2/HLA-DRB1/ACE/CLU/FOXF1/C4BPA/AZU1/PLCG2/CTSH/BCL3/SCIMP/HLA-DQB2	24
BP	GO:0002399	MHC class II protein complex assembly	6/200	14/14411	1.81482231878649e-08	5.82920928794221e-05	1.51418711455549e-05	HLA-DRB5/HLA-DOB/HLA-DQB1/HLA-DQA1/HLA-DRB1/HLA-DQB2	6
BP	GO:0002503	peptide antigen assembly with MHC class II protein complex	6/200	14/14411	1.81482231878649e-08	5.82920928794221e-05	1.51418711455549e-05	HLA-DRB5/HLA-DOB/HLA-DQB1/HLA-DQA1/HLA-DRB1/HLA-DQB2	6
BP	GO:0002274	myeloid leukocyte activation	16/200	202/14411	2.15825620229214e-08	6.93231892176236e-05	1.51418711455549e-05	CD84/TREM2/FN1/CSF1/SPI1/LILRA2/GRN/TRPV1/ADAM10/PSEN1/APP/SHPK/CLU/FOXF1/AZU1/PLCG2	16
BP	GO:0050435	amyloid-beta metabolic process	9/200	51/14411	2.93268482835944e-08	9.41978366869052e-05	1.646007947875e-05	PSEN2/SORL1/BIN1/ABCA7/PSEN1/ACE/CLU/PICALM/APOE	9
BP	GO:0002449	lymphocyte mediated immunity	17/200	240/14411	4.05066134032951e-08	0.000130107242251384	1.89457247952956e-05	AZGP1/TREM2/PVR/HLA-DRB5/HLA-DOB/CR1/HLA-DQB1/HLA-DQA1/GZMB/C4A/TRAF2/HLA-DRB1/CLU/C4BPA/CTSH/BCL3/HLA-DQB2	17
BP	GO:0042987	amyloid precursor protein catabolic process	9/200	54/14411	4.94542686289379e-08	0.000158847110836148	1.98263278443231e-05	PSEN2/SORL1/BIN1/ABCA7/ADAM10/PSEN1/CLU/PICALM/APOE	9
BP	GO:0002460	adaptive immune response based on somatic recombination of immune receptors built from immunoglobulin superfamily domains	17/200	254/14411	9.25752104843752e-08	0.000297351576075813	2.29411023197763e-05	AZGP1/TREM2/PVR/HLA-DRB5/HLA-DOB/CR1/HLA-DQB1/HLA-DQA1/BACH2/C4A/TRAF2/HLA-DRB1/CLU/C4BPA/CTSH/BCL3/HLA-DQB2	17
BP	GO:0016064	immunoglobulin mediated immune response	12/200	119/14411	9.50612942661047e-08	0.000305336877182728	2.29411023197763e-05	TREM2/HLA-DRB5/HLA-DOB/CR1/HLA-DQB1/HLA-DQA1/C4A/HLA-DRB1/CLU/C4BPA/BCL3/HLA-DQB2	12
BP	GO:0019882	antigen processing and presentation	11/200	97/14411	9.81462358361183e-08	0.000315245709505612	2.29411023197763e-05	AZGP1/TREM2/HLA-DRB5/HLA-DOB/HLA-DQB1/HLA-DQA1/HLA-DRB1/ACE/CTSH/RAB6A/HLA-DQB2	11
BP	GO:0002396	MHC protein complex assembly	6/200	18/14411	1.07106566266729e-07	0.000344026290848733	2.29411023197763e-05	HLA-DRB5/HLA-DOB/HLA-DQB1/HLA-DQA1/HLA-DRB1/HLA-DQB2	6
BP	GO:0002501	peptide antigen assembly with MHC protein complex	6/200	18/14411	1.07106566266729e-07	0.000344026290848733	2.29411023197763e-05	HLA-DRB5/HLA-DOB/HLA-DQB1/HLA-DQA1/HLA-DRB1/HLA-DQB2	6
BP	GO:0034205	amyloid-beta formation	8/200	43/14411	1.14404048160095e-07	0.000367465802690224	2.29411023197763e-05	PSEN2/SORL1/BIN1/ABCA7/PSEN1/CLU/PICALM/APOE	8
BP	GO:0019724	B cell mediated immunity	12/200	121/14411	1.14447359659799e-07	0.000367604919227276	2.29411023197763e-05	TREM2/HLA-DRB5/HLA-DOB/CR1/HLA-DQB1/HLA-DQA1/C4A/HLA-DRB1/CLU/C4BPA/BCL3/HLA-DQB2	12
BP	GO:0048002	antigen processing and presentation of peptide antigen	9/200	60/14411	1.27948619463691e-07	0.000410970965717375	2.3937615402821e-05	AZGP1/TREM2/HLA-DRB5/HLA-DOB/HLA-DQB1/HLA-DQA1/HLA-DRB1/ACE/HLA-DQB2	9
BP	GO:0006959	humoral immune response	14/200	175/14411	1.49574588587597e-07	0.000480433578543362	2.62345956035877e-05	SPRR2A/TREM2/REG1B/CXCL2/CR1/HLA-DQB1/C4A/HLA-DRB1/DEFB1/CLU/BLNK/C4BPA/AZU1/BCL3	14
BP	GO:0002495	antigen processing and presentation of peptide antigen via MHC class II	7/200	31/14411	1.77022109121523e-07	0.000568595014498331	2.9222349406686e-05	TREM2/HLA-DRB5/HLA-DOB/HLA-DQB1/HLA-DQA1/HLA-DRB1/HLA-DQB2	7
BP	GO:0002504	antigen processing and presentation of peptide or polysaccharide antigen via MHC class II	7/200	33/14411	2.80910339210442e-07	0.000902284009543939	4.37957289084818e-05	TREM2/HLA-DRB5/HLA-DOB/HLA-DQB1/HLA-DQA1/HLA-DRB1/HLA-DQB2	7
BP	GO:1902992	negative regulation of amyloid precursor protein catabolic process	6/200	21/14411	3.02388819547626e-07	0.000971272888386973	4.46630799398321e-05	SORL1/BIN1/ABCA7/CLU/PICALM/APOE	6
BP	GO:0042982	amyloid precursor protein metabolic process	9/200	70/14411	4.99402058729122e-07	0.00160407941263794	7.007399413536e-05	PSEN2/SORL1/BIN1/ABCA7/ADAM10/PSEN1/CLU/PICALM/APOE	9
BP	GO:1905906	regulation of amyloid fibril formation	5/200	13/14411	5.75842353466505e-07	0.00184960563933441	7.69521661324162e-05	TREM2/PSEN1/APP/CLU/APOE	5
BP	GO:0002250	adaptive immune response	19/200	370/14411	9.7850521766597e-07	0.0031429587591431	0.000124817938291745	AZGP1/CD84/TREM2/PVR/HLA-DRB5/HLA-DOB/CR1/HLA-DQB1/HLA-DQA1/BACH2/C4A/TRAF2/HLA-DRB1/LILRB5/CLU/C4BPA/CTSH/BCL3/HLA-DQB2	19
BP	GO:0019886	antigen processing and presentation of exogenous peptide antigen via MHC class II	6/200	27/14411	1.53888209695463e-06	0.00494288929541828	0.000180613002020825	HLA-DRB5/HLA-DOB/HLA-DQB1/HLA-DQA1/HLA-DRB1/HLA-DQB2	6
BP	GO:0060627	regulation of vesicle-mediated transport	22/200	496/14411	1.54462732410908e-06	0.00496134296503837	0.000180613002020825	CACNB2/CD84/TREM2/SORL1/BIN1/LRRTM1/SMAP1/SPI1/CHRNB3/ABCA7/APOC1/RUBCN/C4A/APOC2/CLU/FOXF1/AZU1/PLCG2/SNF8/CD2AP/PICALM/APOE	22
BP	GO:0150076	neuroinflammatory response	8/200	62/14411	2.1289175284339e-06	0.00683808310132969	0.000237959409085949	TREM2/GRN/TRPV1/PSEN1/APP/CLU/AZU1/PLCG2	8
BP	GO:0030100	regulation of endocytosis	13/200	188/14411	2.2046501892059e-06	0.00708133640772936	0.000237959409085949	TREM2/BIN1/LRRTM1/SMAP1/ABCA7/APOC1/RUBCN/APOC2/CLU/PLCG2/CD2AP/PICALM/APOE	13
BP	GO:0050778	positive regulation of immune response	20/200	438/14411	3.06864626108627e-06	0.0098564917906091	0.000318947794622066	AZGP1/TREM2/PVR/PVRIG/CR1/HLA-DQB1/POLR3D/SPI1/LILRA2/C4A/BTNL2/PSEN1/TRAF2/HLA-DRB1/CLU/BLNK/C4BPA/ADAM8/PLCG2/PLEKHA1	20
BP	GO:0061900	glial cell activation	7/200	47/14411	3.50858333711467e-06	0.0112695696788123	0.000350571501258427	TREM2/GRN/TRPV1/PSEN1/APP/CLU/AZU1	7
BP	GO:1902430	negative regulation of amyloid-beta formation	5/200	18/14411	3.62274750925344e-06	0.011636264999722	0.000350571501258427	SORL1/BIN1/ABCA7/CLU/APOE	5
BP	GO:0042116	macrophage activation	9/200	94/14411	6.13187028756534e-06	0.0196955673636599	0.000573598813566639	CD84/TREM2/GRN/TRPV1/APP/SHPK/CLU/AZU1/PLCG2	9
BP	GO:1902003	regulation of amyloid-beta formation	6/200	35/14411	7.69323766384531e-06	0.0247106793762711	0.000696440462200734	SORL1/BIN1/ABCA7/CLU/PICALM/APOE	6
BP	GO:0002478	antigen processing and presentation of exogenous peptide antigen	6/200	37/14411	1.07671983562096e-05	0.0345842411201453	0.00088261952353258	HLA-DRB5/HLA-DOB/HLA-DQB1/HLA-DQA1/HLA-DRB1/HLA-DQB2	6
BP	GO:0033700	phospholipid efflux	4/200	11/14411	1.10079141625875e-05	0.0353574202902311	0.00088261952353258	ABCA7/APOC1/APOC2/APOE	4
BP	GO:0061517	macrophage proliferation	4/200	11/14411	1.10079141625875e-05	0.0353574202902311	0.00088261952353258	TREM2/CSF1/CLU/IL34	4
BP	GO:1905245	regulation of aspartic-type peptidase activity	4/200	11/14411	1.10079141625875e-05	0.0353574202902311	0.00088261952353258	SORL1/BIN1/GRN/PICALM	4
BP	GO:0002455	humoral immune response mediated by circulating immunoglobulin	6/200	38/14411	1.26393286125763e-05	0.0405975235035951	0.000985276318161649	TREM2/CR1/C4A/CLU/C4BPA/BCL3	6
MF	GO:0023026	MHC class II protein complex binding	6/202	25/14764	8.68326079166907e-07	0.000405508278970946	0.000378407365026421	HLA-DRB5/HLA-DOB/HLA-DQB1/HLA-DQA1/HLA-DRB1/HLA-DQB2	6
MF	GO:0140375	immune receptor activity	10/202	114/14764	3.63996362024007e-06	0.00169986301065211	0.000793128915147047	HLA-DOB/CR1/HLA-DQB1/HLA-DQA1/LILRA2/GPR35/HLA-DRB1/LILRB5/CTSH/HLA-DQB2	10
MF	GO:0023023	MHC protein complex binding	6/202	34/14764	5.95113087328336e-06	0.00277917811782333	0.000864480063698004	HLA-DRB5/HLA-DOB/HLA-DQB1/HLA-DQA1/HLA-DRB1/HLA-DQB2	6
