## Supplementary material for "Hi-GREx: A 3D Genome–Guided Framework for enhancing Gene Expression Prediction Using Hi-C–Selected Distal SNPs": S-PrediXcan association results for significant genes across GReX, Hi-GReX, S-GReX, and comparative models.

### Sheet: GREx
Association pvalue for significant genes for GREx models
Gene	Gene_Name	pvalue
ENSG00000125740	FOSB	1.01e-11
ENSG00000167380	ZNF226	1.56e-46
ENSG00000177045	SIX5	1.6e-44
ENSG00000159905	ZNF221	1.27e-33
ENSG00000130208	APOC1	9.53e-27
ENSG00000177051	FBXO46	1.09e-21
ENSG00000186567	CEACAM19	1.67e-20
ENSG00000203710	CR1	2.04e-16
ENSG00000073008	PVR	2.57e-16
ENSG00000234906	APOC2	1.68e-14
ENSG00000160862	AZGP1	2.01e-09
ENSG00000166801	FAM111A	3.63e-09
ENSG00000159882	ZNF230	1.15e-07
ENSG00000066923	STAG3	3.29e-07
ENSG00000123838	C4BPA	1.45e-06
ENSG00000185829	ARL17A	2.38e-06
ENSG00000213413	PVRIG	2.47e-06
ENSG00000172803	SNX32	2.91e-06
ENSG00000221838	AP4M1	6.18e-06
ENSG00000108556	CHRNE	1.06e-05
ENSG00000204386	NEU1	1.66e-05
ENSG00000175582	RAB6A	6.18e-07
ENSG00000197943	PLCG2	8.18e-08
ENSG00000073921	PICALM	1.35e-08
ENSG00000008405	CRY1	1.75e-07
ENSG00000137642	SORL1	2.34e-06
ENSG00000095970	TREM2	3.27e-06
ENSG00000164733	CTSB	5.12e-09
ENSG00000130203	APOE	5.64e-12
ENSG00000103241	FOXF1	9.19e-08
Red Labelled Genes overlapped with well known ADSP genelist

### Sheet: Hi-GREx
Association pvalue for significant genes for Hi-GREx models
Gene	Gene_Name	pvalue
ENSG00000130255	RPL36	2.82501e-32
ENSG00000186994	KANK3	4.5211e-24
ENSG00000125740	FOSB	7.27713e-22
ENSG00000196081	ZNF724	3.427e-17
ENSG00000186567	CEACAM19	3.76914e-13
ENSG00000197808	ZNF461	4.05925e-12
ENSG00000127452	FBXL12	3.04532e-11
ENSG00000073008	PVR	8.46809e-09
ENSG00000105576	TNPO2	1.31546e-07
ENSG00000089639	GMIP	2.17772e-07
ENSG00000105609	LILRB5	1.25833e-06
ENSG00000185829	ARL17A	2.37634e-06
ENSG00000171119	NRTN	9.76361e-06
ENSG00000172500	FIBP	1.00746e-05
ENSG00000108556	CHRNE	1.05854e-05
ENSG00000066923	STAG3	2.02929e-05
ENSG00000130176	CNN1	2.66615e-05
ENSG00000241106	HLA-DOB	5.8828e-08
ENSG00000237541	HLA-DQA2	4.17187e-14
ENSG00000213413	PVRIG	7.05615e-19
ENSG00000204290	BTNL2	2.49891e-18
ENSG00000152223	EPG5	1.03205e-17
ENSG00000197496	SLC2A10	5.47407e-08
ENSG00000203710	CR1	4.48284e-22
ENSG00000159640	ACE	1.00181e-32
ENSG00000196126	HLA-DRB1	1.84785e-12
ENSG00000178623	GPR35	2.96055e-08
ENSG00000030582	GRN	3.74998e-12
ENSG00000164692	COL1A2	4.53556e-24
ENSG00000179344	HLA-DQB1	4.42011e-14
ENSG00000182809	CRIP2	7.15004e-19
ENSG00000182575	NXPH3	6.10266e-24
ENSG00000236609	ZNF853	6.23986e-25
ENSG00000213999	MEF2B	1.66044e-05
ENSG00000197417	SHPK	1.74967e-24
ENSG00000185664	PMEL	6.83369e-24
ENSG00000272505	RP11-981G7.6	2.73262e-17
ENSG00000234906	APOC2	1.41967e-26
ENSG00000146830	GIGYF1	1.5195e-24
ENSG00000186010	NDUFA13	6.29104e-10
ENSG00000172023	REG1B	8.33379e-24
ENSG00000166435	XRRA1	7.87695e-24
ENSG00000146477	SLC22A3	9.88873e-24
ENSG00000147432	CHRNB3	4.20144e-10
ENSG00000234155	RP11-30P6.6	6.10055e-24
ENSG00000141378	PTRH2	2.40426e-24
ENSG00000095303	PTGS1	9.40741e-06
ENSG00000158158	CNNM4	9.81546e-07
ENSG00000140632	GLYR1	6.67841e-24
ENSG00000133878	DUSP26	3.42675e-17
ENSG00000244617	ASPRV1	8.893e-17
ENSG00000166002	SMCO4	2.74508e-26
ENSG00000111615	KRR1	9.93442e-10
ENSG00000080815	PSEN1	2.14452e-29
ENSG00000100056	DGCR14	9.4215e-17
ENSG00000224397	SMIM25	3.18658e-10
ENSG00000015676	NUDCD3	1.54103e-06
ENSG00000109332	UBE2D3	9.63404e-17
ENSG00000149743	TRPT1	6.11228e-24
ENSG00000130208	APOC1	2.73509e-25
ENSG00000090054	SPTLC1	9.15674e-24
ENSG00000183091	NEB	5.66853e-06
ENSG00000103742	IGDCC4	1.48245e-06
ENSG00000077549	CAPZB	9.61018e-17
ENSG00000137845	ADAM10	3.29847e-20
ENSG00000226308	RP4-813D12.3	8.70576e-25
ENSG00000256193	LINC00507	2.27584e-24
ENSG00000112182	BACH2	2.80583e-18
ENSG00000166471	TMEM41B	2.11428e-06
ENSG00000156787	TBC1D31	2.44433e-08
ENSG00000139278	GLIPR1	4.14887e-17
ENSG00000145016	RUBCN	2.63898e-05
ENSG00000012048	BRCA1	5.09573e-09
ENSG00000159788	RGS12	2.19603e-05
ENSG00000142192	APP	1.8056e-06
ENSG00000170291	ELP5	3.43481e-17
ENSG00000127191	TRAF2	1.89257e-17
ENSG00000171813	PWWP2B	2.32898e-24
ENSG00000244731	C4A	2.5384e-17
ENSG00000196689	TRPV1	3.63285e-06
ENSG00000064687	ABCA7	4.16682e-06
ENSG00000158864	NDUFS2	4.24904e-13
ENSG00000002834	LASP1	8.15646e-17
ENSG00000198846	TOX	6.21461e-17
ENSG00000066336	SPI1	4.31737e-09
ENSG00000165995	CACNB2	9.51668e-06
ENSG00000171497	PPID	5.02596e-24
ENSG00000198113	TOR4A	8.42981e-07
ENSG00000183340	JRKL	7.3602e-17
ENSG00000253379	RP11-1102P16.1	9.69907e-24
ENSG00000196096	AC079610.2	7.93406e-07
ENSG00000157693	TMEM268	3.18874e-08
ENSG00000108798	ABI3	4.63595e-06
ENSG00000116157	GPX7	7.83884e-24
ENSG00000100302	RASD2	6.42991e-17
ENSG00000139233	LLPH	6.94792e-10
ENSG00000106052	TAX1BP1	7.05249e-09
ENSG00000011198	ABHD5	7.88882e-17
ENSG00000099875	MKNK2	6.92643e-17
ENSG00000170035	UBE2E3	2.12449e-24
ENSG00000129646	QRICH2	4.83155e-24
ENSG00000166394	CYB5R2	3.87001e-08
ENSG00000273198	GS1-304P7.3	8.92586e-24
ENSG00000068024	HDAC4	8.07675e-17
ENSG00000115414	FN1	6.09362e-17
ENSG00000224310	LINC01567	4.79047e-24
ENSG00000241043	GVQW1	5.54389e-10
ENSG00000104979	C19orf53	2.50222e-08
ENSG00000152127	MGAT5	8.01088e-06
ENSG00000134369	NAV1	8.56247e-24
ENSG00000278467	RP11-504P24.9	5.30943e-07
ENSG00000131018	SYNE1	5.77128e-18
ENSG00000221869	CEBPD	9.45244e-17
ENSG00000170266	GLB1	1.55687e-17
ENSG00000152382	TADA1	1.82774e-05
ENSG00000234608	MAPKAPK5-AS1	3.78914e-17
ENSG00000183354	KIAA2026	4.90989e-10
ENSG00000184371	CSF1	5.82993e-06
ENSG00000116251	RPL22	1.2086e-05
ENSG00000241794	SPRR2A	9.04031e-25
ENSG00000181894	ZNF329	8.7629e-07
ENSG00000132467	UTP3	2.77304e-06
ENSG00000140650	PMM2	2.45515e-06
ENSG00000277399	GPR179	5.00648e-07
ENSG00000111412	C12orf49	1.04588e-07
ENSG00000112305	SMAP1	5.6235e-24
ENSG00000173262	SLC2A14	7.50843e-17
ENSG00000155636	RBM45	9.2882e-09
ENSG00000168234	TTC39C	8.04334e-19
ENSG00000196421	LINC00176	6.4268e-10
ENSG00000150779	TIMM8B	4.68292e-17
ENSG00000136717	BIN1	6.88543e-07
ENSG00000066294	CD84	8.99753e-17
ENSG00000164825	DEFB1	1.56058e-10
ENSG00000258819	RP11-7F17.3	6.39748e-07
ENSG00000081041	CXCL2	8.00014e-18
ENSG00000239998	LILRA2	4.16664e-17
ENSG00000115541	HSPE1	4.22126e-18
ENSG00000155287	SLC25A28	4.8263e-09
ENSG00000253230	LINC00599	3.55682e-07
ENSG00000170445	HARS	2.11079e-05
ENSG00000197157	SND1	6.22336e-09
ENSG00000272428	RP11-704J17.5	5.75763e-08
ENSG00000106948	AKNA	7.95655e-17
ENSG00000146904	EPHA1	4.42388e-07
ENSG00000137642	SORL1	7.34532e-20
ENSG00000271780	RP11-1017G21.5	8.62898e-06
ENSG00000133739	LRRCC1	2.71995e-09
ENSG00000147677	EIF3H	6.06149e-24
ENSG00000136040	PLXNC1	7.11393e-06
ENSG00000100216	TOMM22	3.2602e-09
ENSG00000173638	SLC19A1	1.46068e-17
ENSG00000244733	RP11-506M13.3	4.38699e-09
ENSG00000196110	ZNF699	4.74866e-06
ENSG00000095970	TREM2	8.50971e-08
ENSG00000166856	GPR182	7.27536e-17
ENSG00000283297	RP4-816N1.8	9.81949e-09
ENSG00000162951	LRRTM1	6.20492e-17
ENSG00000143801	PSEN2	8.6646e-20
ENSG00000168495	POLR3D	4.38708e-24
ENSG00000225830	ERCC6	5.5565e-24
ENSG00000123612	ACVR1C	5.80844e-08
ENSG00000176102	CSTF3	4.68413e-17
ENSG00000163743	RCHY1	5.54225e-17
ENSG00000257446	ZNF878	2.74683e-07
ENSG00000214562	NUTM2D	4.16006e-08
ENSG00000127561	SYNGR3	6.32681e-24
ENSG00000160862	AZGP1	9.25198e-28
ENSG00000178685	PARP10	3.43131e-24
ENSG00000162992	NEUROD1	5.40902e-06
ENSG00000182586	LINC00334	6.59585e-10
ENSG00000047346	FAM214A	9.71876e-07
ENSG00000100453	GZMB	3.90531e-24
ENSG00000152102	FAM168B	2.43844e-24
ENSG00000204655	MOG	9.04898e-06
ENSG00000168497	SDPR	8.28484e-24
ENSG00000135002	RFK	6.9492e-10
ENSG00000179965	ZNF771	9.4064e-24
ENSG00000149300	C11orf52	5.98742e-10
ENSG00000125871	MGME1	9.79745e-17
ENSG00000165115	KIF27	7.02307e-24
ENSG00000049130	KITLG	2.6567e-24
ENSG00000230725	RP4-738P15.1	5.83069e-24
ENSG00000187824	TMEM220	8.94244e-06
ENSG00000082516	GEMIN5	8.60276e-10
ENSG00000151503	NCAPD3	2.52201e-09
ENSG00000215866	LINC01356	8.33236e-24
ENSG00000119705	SLIRP	8.14116e-08

### Sheet: GREx_vs_Hi-GREx
Comparison of association pvalue for common significant genes across GREx vs Hi-GREx
Gene_Name	Hi-GREx pvalue	GREx pvalue
FOSB	7.27713e-22	1.01e-11
CEACAM19	3.76914e-13	1.67e-20
PVR	8.46809e-09	2.57e-16
ARL17A	2.37634e-06	2.38e-06
CHRNE	1.05854e-05	1.06e-05
STAG3	2.02929e-05	3.29e-07
PVRIG	7.05615e-19	2.47e-06
CR1	4.48284e-22	2.04e-16
APOC2	1.41967e-26	1.68e-14
APOC1	2.73509e-25	9.53e-27
SORL1	7.34532e-20	2.34e-06
TREM2	8.50971e-08	3.27e-06
AZGP1	9.25198e-28	2.01e-09
Red Labelled Genes overlapped with well known ADSP genelist

### Sheet: S-GREx
Association pvalue for significant genes for S-GREx models
Gene	Gene_Name	pvalue
ENSG00000254858	MPV17L2	5.33e-36
ENSG00000186994	KANK3	2.3e-34
ENSG00000125740	FOSB	6.28e-27
ENSG00000167380	ZNF226	5.16e-21
ENSG00000186567	CEACAM19	3.16e-12
ENSG00000073008	PVR	3.91e-11
ENSG00000225877	PSG8-AS1	1.98e-09
ENSG00000177051	FBXO46	9.92e-09
ENSG00000234906	APOC2	1.4e-07
ENSG00000178386	ZNF223	5.21e-06
ENSG00000172803	SNX32	1.29e-05
ENSG00000127452	FBXL12	1.31e-05
ENSG00000177045	SIX5	2.02e-05
ENSG00000130208	APOC1	3.91e-08
ENSG00000089639	GMIP	4.16e-09
ENSG00000066923	STAG3	9.77e-08
ENSG00000196081	ZNF724	1.13e-08
ENSG00000160862	AZGP1	1.58e-07
ENSG00000137845	ADAM10	6.02e-07
ENSG00000108556	CHRNE	1.33e-09
ENSG00000203710	CR1	1.83e-11
ENSG00000204290	BTNL2	2.28e-09
ENSG00000196126	HLA-DRB1	5.13e-07
ENSG00000204386	NEU1	1.22e-09
ENSG00000185829	ARL17A	1.74e-08
ENSG00000198502	HLA-DRB5	3.19e-09
ENSG00000213413	PVRIG	3.27e-07
ENSG00000182809	CRIP2	4.01e-07
ENSG00000158864	NDUFS2	7.08e-07
ENSG00000069399	BCL3	7.68e-09
ENSG00000030582	GRN	1.01e-08
ENSG00000159640	ACE	1.1e-11
ENSG00000008405	CRY1	1.59e-14
ENSG00000095585	BLNK	1.61e-10
ENSG00000177707	NECTIN3	1.72e-07
ENSG00000115661	STK16	1.91e-06
ENSG00000164880	INTS1	1.93e-08
ENSG00000165806	CASP7	2.04e-10
ENSG00000156140	ADAMTS3	2.11e-08
ENSG00000136297	MMD2	2.29e-09
ENSG00000080815	PSEN1	2.29e-10
ENSG00000187244	BCAM	2.72e-08
ENSG00000159210	SNF8	2.73e-08
ENSG00000121104	FAM117A	2.75e-09
ENSG00000153294	ADGRF4	2.76e-10
ENSG00000111046	MYF6	2.78e-10
ENSG00000188051	TMEM221	2.79e-10
ENSG00000012048	BRCA1	3.04e-09
ENSG00000142192	APP	3.4e-09
ENSG00000103932	RPAP1	3.41e-08
ENSG00000144118	RALB	3.5e-09
ENSG00000170266	GLB1	3.64e-09
ENSG00000107679	PLEKHA1	3.69e-08
ENSG00000120594	PLXDC2	3.77e-08
ENSG00000172379	ARNT2	3.83e-08
ENSG00000198087	CD2AP	3.91e-09
ENSG00000088726	TMEM40	4.27e-08
ENSG00000066336	SPI1	4.32e-10
ENSG00000115825	PRKD3	4.51e-08
ENSG00000054654	SYNE2	5.22e-08
ENSG00000137642	SORL1	5.43e-08
ENSG00000151651	ADAM8	5.86e-09
ENSG00000178573	MAF	5.93e-09
ENSG00000100116	GCAT	5.94e-09
ENSG00000103241	FOXF1	6.65e-08
ENSG00000103811	CTSH	6.85e-10
ENSG00000161929	SCIMP	6.97e-08
ENSG00000157368	IL34	7.11e-10
ENSG00000152253	SPC25	7.25e-08
ENSG00000112182	BACH2	7.27e-09
ENSG00000127481	UBR4	7.37e-07
ENSG00000073350	LLGL2	7.6e-09
ENSG00000163072	NOSTRIN	7.65e-06
ENSG00000073712	FERMT2	7.92e-09
ENSG00000179526	SHARPIN	8.31e-10
ENSG00000125741	OPA3	8.33e-10
ENSG00000127824	TUBA4A	8.33e-07
ENSG00000164733	CTSB	8.37e-10
ENSG00000143801	PSEN2	8.66e-08
ENSG00000130203	APOE	9.03e-19
ENSG00000232629	HLA-DQB2	9.06e-09
ENSG00000169894	MUC3A	9.54e-08
ENSG00000095970	TREM2	9.69e-10
ENSG00000073921	PICALM	9.75e-08
ENSG00000120885	CLU	9.89e-10
ENSG00000107185	RGP1	9.91e-09
ENSG00000172232	AZU1	9.92e-07
ENSG00000162391	FAM151A	9.95e-08
ENSG00000143811	PYCR2	9.95e-11
ENSG00000179331	RAB39A	9.95e-09
ENSG00000042062	FAM65C	9.54e-08
ENSG00000147439	BIN3	9.96e-09
ENSG00000143520	FLG2	9.98e-08
ENSG00000196497	IPO4	9.98e-09
ENSG00000100938	GMPR2	9.99e-09
ENSG00000154175	ABI3BP	1e-08
Red Labelled Genes overlapped with well known ADSP genelist

### Sheet: Max_Model
Association pvalue for significant genes for Max models
Gene	Gene_Name	pvalue
ENSG00000066294	CD84	8.99753e-17
ENSG00000203710	CR1	4.48284e-22
ENSG00000158864	NDUFS2	4.24904e-13
ENSG00000152382	TADA1	1.82774e-05
ENSG00000134369	NAV1	8.56247e-24
ENSG00000241794	SPRR2A	9.04031e-25
ENSG00000127481	UBR4	7.37e-07
ENSG00000184371	CSF1	5.82993e-06
ENSG00000116157	GPX7	7.83884e-24
ENSG00000143801	PSEN2	8.6646e-20
ENSG00000123838	C4BPA	1.45e-06
ENSG00000116251	RPL22	1.2086e-05
ENSG00000162391	FAM151A	9.95e-08
ENSG00000143811	PYCR2	9.95e-11
ENSG00000143520	FLG2	9.98e-08
ENSG00000178623	GPR35	2.96055e-08
ENSG00000172023	REG1B	8.33379e-24
ENSG00000115661	STK16	1.91e-06
ENSG00000183091	NEB	5.66853e-06
ENSG00000144118	RALB	3.5e-09
ENSG00000115825	PRKD3	4.51e-08
ENSG00000115414	FN1	6.09362e-17
ENSG00000068024	HDAC4	8.07675e-17
ENSG00000155636	RBM45	9.2882e-09
ENSG00000152127	MGAT5	8.01088e-06
ENSG00000136717	BIN1	6.88543e-07
ENSG00000115541	HSPE1	4.22126e-18
ENSG00000152253	SPC25	7.25e-08
ENSG00000163072	NOSTRIN	7.65e-06
ENSG00000127824	TUBA4A	8.33e-07
ENSG00000162951	LRRTM1	6.20492e-17
ENSG00000170035	UBE2E3	2.12449e-24
ENSG00000152102	FAM168B	2.43844e-24
ENSG00000177707	NECTIN3	1.72e-07
ENSG00000170266	GLB1	1.55687e-17
ENSG00000088726	TMEM40	4.27e-08
ENSG00000145016	RUBCN	2.63898e-05
ENSG00000011198	ABHD5	7.88882e-17
ENSG00000154175	ABI3BP	1e-08
ENSG00000159788	RGS12	2.19603e-05
ENSG00000109332	UBE2D3	9.63404e-17
ENSG00000156140	ADAMTS3	2.11e-08
ENSG00000171497	PPID	5.02596e-24
ENSG00000132467	UTP3	2.77304e-06
ENSG00000081041	CXCL2	8.00014e-18
ENSG00000163743	RCHY1	5.54225e-17
ENSG00000082516	GEMIN5	8.60276e-10
ENSG00000241106	HLA-DOB	5.8828e-08
ENSG00000198502	HLA-DRB5	3.19e-09
ENSG00000237541	HLA-DQA2	4.17187e-14
ENSG00000196126	HLA-DRB1	1.84785e-12
ENSG00000204386	NEU1	1.22e-09
ENSG00000179344	HLA-DQB1	4.42011e-14
ENSG00000146477	SLC22A3	9.88873e-24
ENSG00000131018	SYNE1	5.77128e-18
ENSG00000153294	ADGRF4	2.76e-10
ENSG00000095970	TREM2	9.69e-10
ENSG00000198087	CD2AP	3.91e-09
ENSG00000244731	C4A	2.5384e-17
ENSG00000232629	HLA-DQB2	9.06e-09
ENSG00000204290	BTNL2	2.49891e-18
ENSG00000112182	BACH2	2.80583e-18
ENSG00000112305	SMAP1	5.6235e-24
ENSG00000066923	STAG3	9.77e-08
ENSG00000160862	AZGP1	9.25198e-28
ENSG00000146830	GIGYF1	1.5195e-24
ENSG00000213413	PVRIG	7.05615e-19
ENSG00000236609	ZNF853	6.23986e-25
ENSG00000164880	INTS1	1.93e-08
ENSG00000136297	MMD2	2.29e-09
ENSG00000164692	COL1A2	4.53556e-24
ENSG00000221838	AP4M1	6.18e-06
ENSG00000197157	SND1	6.22336e-09
ENSG00000146904	EPHA1	4.42388e-07
ENSG00000147432	CHRNB3	4.20144e-10
ENSG00000198846	TOX	6.21461e-17
ENSG00000120885	CLU	9.89e-10
ENSG00000133878	DUSP26	3.42675e-17
ENSG00000221869	CEBPD	9.45244e-17
ENSG00000133739	LRRCC1	2.71995e-09
ENSG00000147677	EIF3H	6.06149e-24
ENSG00000179526	SHARPIN	8.31e-10
ENSG00000164733	CTSB	8.37e-10
ENSG00000168495	POLR3D	4.38708e-24
ENSG00000178685	PARP10	3.43131e-24
ENSG00000164825	DEFB1	1.56058e-10
ENSG00000147439	BIN3	9.96e-09
ENSG00000198113	TOR4A	8.42981e-07
ENSG00000090054	SPTLC1	9.15674e-24
ENSG00000127191	TRAF2	1.89257e-17
ENSG00000157693	TMEM268	3.18874e-08
ENSG00000241043	GVQW1	5.54389e-10
ENSG00000107185	RGP1	9.91e-09
ENSG00000106948	AKNA	7.95655e-17
ENSG00000095303	PTGS1	9.40741e-06
ENSG00000165115	KIF27	7.02307e-24
ENSG00000135002	RFK	6.9492e-10
ENSG00000095585	BLNK	1.61e-10
ENSG00000165806	CASP7	2.04e-10
ENSG00000107679	PLEKHA1	3.69e-08
ENSG00000120594	PLXDC2	3.77e-08
ENSG00000165995	CACNB2	9.51668e-06
ENSG00000151651	ADAM8	5.86e-09
ENSG00000155287	SLC25A28	4.8263e-09
ENSG00000225830	ERCC6	5.5565e-24
ENSG00000172803	SNX32	2.91e-06
ENSG00000172500	FIBP	1.00746e-05
ENSG00000175582	RAB6A	6.18e-07
ENSG00000166801	FAM111A	3.63e-09
ENSG00000183340	JRKL	7.3602e-17
ENSG00000166394	CYB5R2	3.87001e-08
ENSG00000066336	SPI1	4.32e-10
ENSG00000149743	TRPT1	6.11228e-24
ENSG00000137642	SORL1	7.34532e-20
ENSG00000150779	TIMM8B	4.68292e-17
ENSG00000166471	TMEM41B	2.11428e-06
ENSG00000176102	CSTF3	4.68413e-17
ENSG00000149300	C11orf52	5.98742e-10
ENSG00000073921	PICALM	1.35e-08
ENSG00000179331	RAB39A	9.95e-09
ENSG00000111412	C12orf49	1.04588e-07
ENSG00000008405	CRY1	1.59e-14
ENSG00000111615	KRR1	9.93442e-10
ENSG00000136040	PLXNC1	7.11393e-06
ENSG00000111046	MYF6	2.78e-10
ENSG00000139233	LLPH	6.94792e-10
ENSG00000139278	GLIPR1	4.14887e-17
ENSG00000185664	PMEL	6.83369e-24
ENSG00000166856	GPR182	7.27536e-17
ENSG00000173262	SLC2A14	7.50843e-17
ENSG00000182809	CRIP2	7.15004e-19
ENSG00000080815	PSEN1	2.14452e-29
ENSG00000054654	SYNE2	5.22e-08
ENSG00000100453	GZMB	3.90531e-24
ENSG00000073712	FERMT2	7.92e-09
ENSG00000119714	GPR68	9.96e-08
ENSG00000196497	IPO4	9.98e-09
ENSG00000119705	SLIRP	8.14116e-08
ENSG00000100938	GMPR2	9.99e-09
ENSG00000137845	ADAM10	3.29847e-20
ENSG00000103932	RPAP1	3.41e-08
ENSG00000172379	ARNT2	3.83e-08
ENSG00000103811	CTSH	6.85e-10
ENSG00000103742	IGDCC4	1.48245e-06
ENSG00000047346	FAM214A	9.71876e-07
ENSG00000197943	PLCG2	8.18e-08
ENSG00000140632	GLYR1	6.67841e-24
ENSG00000140650	PMM2	2.45515e-06
ENSG00000103241	FOXF1	6.65e-08
ENSG00000178573	MAF	5.93e-09
ENSG00000157368	IL34	7.11e-10
ENSG00000127561	SYNGR3	6.32681e-24
ENSG00000179965	ZNF771	9.4064e-24
ENSG00000185829	ARL17A	1.74e-08
ENSG00000108556	CHRNE	1.33e-09
ENSG00000030582	GRN	3.74998e-12
ENSG00000159640	ACE	1.00181e-32
ENSG00000108798	ABI3	4.63595e-06
ENSG00000197417	SHPK	1.74967e-24
ENSG00000170291	ELP5	3.43481e-17
ENSG00000141378	PTRH2	2.40426e-24
ENSG00000159210	SNF8	2.73e-08
ENSG00000121104	FAM117A	2.75e-09
ENSG00000012048	BRCA1	3.04e-09
ENSG00000277399	GPR179	5.00648e-07
ENSG00000182575	NXPH3	6.10266e-24
ENSG00000002834	LASP1	8.15646e-17
ENSG00000161929	SCIMP	6.97e-08
ENSG00000187824	TMEM220	8.94244e-06
ENSG00000196689	TRPV1	3.63285e-06
ENSG00000073350	LLGL2	7.6e-09
ENSG00000152223	EPG5	1.03205e-17
ENSG00000186994	KANK3	2.3e-34
ENSG00000125740	FOSB	6.28e-27
ENSG00000167380	ZNF226	1.56e-46
ENSG00000073008	PVR	2.57e-16
ENSG00000186567	CEACAM19	1.67e-20
ENSG00000159882	ZNF230	1.15e-07
ENSG00000177051	FBXO46	1.09e-21
ENSG00000234906	APOC2	1.41967e-26
ENSG00000159905	ZNF221	1.27e-33
ENSG00000178386	ZNF223	5.21e-06
ENSG00000177045	SIX5	1.6e-44
ENSG00000130208	APOC1	9.53e-27
ENSG00000089639	GMIP	4.16e-09
ENSG00000196081	ZNF724	3.427e-17
ENSG00000197808	ZNF461	4.05925e-12
ENSG00000069399	BCL3	7.68e-09
ENSG00000213999	MEF2B	1.66044e-05
ENSG00000104979	C19orf53	2.50222e-08
ENSG00000171119	NRTN	9.76361e-06
ENSG00000105576	TNPO2	1.31546e-07
ENSG00000187244	BCAM	2.72e-08
ENSG00000188051	TMEM221	2.79e-10
ENSG00000064687	ABCA7	4.16682e-06
ENSG00000196110	ZNF699	4.74866e-06
ENSG00000186010	NDUFA13	6.29104e-10
ENSG00000127452	FBXL12	3.04532e-11
ENSG00000130176	CNN1	2.66615e-05
ENSG00000239998	LILRA2	4.16664e-17
ENSG00000181894	ZNF329	8.7629e-07
ENSG00000125741	OPA3	8.33e-10
ENSG00000130203	APOE	9.03e-19
ENSG00000257446	ZNF878	2.74683e-07
ENSG00000105609	LILRB5	1.25833e-06
ENSG00000172232	AZU1	9.92e-07
ENSG00000197496	SLC2A10	5.47407e-08
ENSG00000125871	MGME1	9.79745e-17
ENSG00000224397	SMIM25	3.18658e-10
ENSG00000042062	FAM65C	9.54e-08
ENSG00000142192	APP	3.4e-09
ENSG00000173638	SLC19A1	1.46068e-17
ENSG00000100302	RASD2	6.42991e-17
ENSG00000100216	TOMM22	3.2602e-09
ENSG00000100056	DGCR14	9.4215e-17
ENSG00000100116	GCAT	5.94e-09
